# Integrative Ranking Of Enhancer Networks Facilitates The Discovery Of Epigenetic Markers In Cancer

**DOI:** 10.1101/2020.11.25.397844

**Authors:** Qi Wang, Yonghe Wu, Tim Vorberg, Roland Eils, Carl Herrmann

## Abstract

Regulation of gene expression through multiple epigenetic components is a highly combinatorial process. Alterations in any of these layers, as is commonly found in cancer diseases, can lead to a cascade of downstream effects on tumor suppressor or oncogenes. Hence, deciphering the effects of epigenetic alterations on regulatory elements requires innovative computational approaches that can benefit from the huge amounts of epigenomic datasets that are available from multiple consortia, such as Roadmap or BluePrint. We developed a software tool named Irene (Integrative Ranking of Epigenetic Network of Enhancers), which performs quantitative analyses on differential epigenetic modifications through an integrated, network-based approach. The method takes into account the additive effect of alterations on multiple regulatory elements of a gene. Applying this tool to well-characterized test cases, it successfully found many known cancer genes from publicly available cancer epigenome datasets.
