## Supplementary Table 2 for "Integrative Ranking Of Enhancer Networks Facilitates The Discovery Of Epigenetic Markers In Cancer"

### Sheet: markers
Chronic Lymphocytic Leukaemia
BCL11A	BCL2	BCL3	BCL6	BIRC3	BTG1	BTK	CCND1
CCND2	DDX3X	FAT1	FSTL3	IGH	LRP1B	MAPK1	MYC
NFKBIE	PAX5	POT1	SRSF2	TCL1A	U2AF1	XPO1	ZRSR2
Glioma
APC	CDKN2C	CIC	EGFR	EPAS1	FUBP1
H3F3A	HIST1H3B	IRS4	KLF6	MDM2	NF1
PPM1D	PTEN	QKI	SDHA
Colorectal cancer
AKT1	APC	AXIN1	AXIN2	B2M	BAX	BCL9L
BRAF	C2orf44	CTNNB1	CUX1	EIF3E	EP300	ERBB3
FBXW7	GRIN2A	HIF1A	KRAS	MAP2K1	MAP2K4	MAX
MDM2	MLH1	MSH2	MSH6	PIK3CA	PIK3R1	POLE
PTPRK	PTPRT	QKI	RAD21	RSPO2	RSPO3	SALL4
SFRP4	SMAD2	SMAD3	SMAD4	SRC	TBL1XR1	TCF7L2
TGFBR2	UBR5
B-cell Acute Lymphocytic Leukemia
BCL9	CCND1	CRLF2	IGH	LEF1	P2RY8	PAX5	PBX1	RUNX1
SH2B3	TCF3
Multiple Myeloma
BIRC3	CCND3	CDKN2C	FAM46C	FGFR3	IGH	IRF4	KDM6A
MAF	MAFB	NRAS	WHSC1
Papillary thyroid carcinoma
BRAF	CCDC6	ERC1	GNAS	GOLGA5	HOOK3	KTN1
MET	NCOA4	NONO	NTRK1	PCM1	PRCC	PRKAR1A
RET	SFPQ	STRN	TFE3	TFG	TPM3	TPR
TRIM27	TRIM33
Housekeeping genes
C1orf43	CHMP2A	EMC7	GPI	PSMB2	PSMB4	RAB7A
REEP5	SNRPD3	VCP	VPS29
